# An effect size-based screening approach to identify actigraphy markers of the submarine environment

**DOI:** 10.1101/2025.06.16.659930

**Authors:** Daniel Marques, Carina Fernandes, Nuno L. Barbosa-Morais, Cátia Reis

## Abstract

Identifying behavioral markers of disease risk associated with circadian disruption remains challenging due to reproducibility concerns, as human studies are often under-powered to detect the effects of interest. Submarines provide an extreme example of circadian disruption, depriving individuals of natural light-dark cycles and limiting opportunities for physical activity. To address these challenges, we developed an effect size-based method to robustly screen potential actigraphy-derived markers of the submarine environment. Actigraphy data was collected across the pre-mission, mission and post-mission periods. During the mission, crew members followed a 6-hours-on/6-hours-off split shift schedule, except for submariners with on-call duty or extended hours. Forty-one actigraphy variables were screened for their ability to differentiate between study periods and shifts. A Monte Carlo permutation test was used for this initial screening, followed by receiver operating characteristic (ROC) curve analysis for pairwise comparisons. Light-related features, the slopes of regression lines fitted to the daily predicted dim light melatonin onset (DLMO) trajectories, and Pearson correlation coefficients between each recording day and its corresponding predicted DLMO demonstrated the greatest potential to distinguish between study periods. Most high-performing features discriminated between split shift work schedules and on-call or extended-hours schedules. Only the relative amplitude (*RA*) and the average light intensity during the five least-illuminated hours of the day (*L5*) reliably distinguished between the shift performing the bulk of nighttime work and its counterpart. Although submarine settings offer an opportunity to study a healthy population living under confined movement and dim light, detecting biological signals through actigraphy in this environment is inherently challenging. Demonstrating robust effects under these conditions supports the use of actigraphy in dimly-lit, isolated, confined, and extreme (DICE) environments, but also its applicability to study other operational or clinical populations with reduced activity levels.
