## Supplementary Tables for "An effect size-based screening approach to identify actigraphy markers of the submarine environment"

### Sheet: Table S1
Table S1 - List of actigraphy features computed using circStudio, along with corresponding descriptions.
Feature	Description
ADAT	Total average daily activity (PIM)
IS	Interdaily stability of the daily rest-activity pattern (%)
IV	Intradaily variability of the rest-activity pattern (%).
L5	Mean activity during the five least active hours of the day (PIM)
M10	Mean activity during the ten most active hours of the day (PIM)
RA	Relative amplitude between M10 and L5 (%)
exp_level	Median light exposure level (lux)
tat_10lux	Median daily light exposure time above 10 lux (min)
tat_100lux	Median daily light exposure time above 100 lux (min)
tat_500lux	Median daily light exposure time above 500 lux (min)
vat_10lux	Median daily light exposure values above 10 lux (lux)
vat_100lux	Median daily light exposure values above 100 lux (lux)
vat_500lux	Median daily light exposure values above 500 lux (lux)
mlit_10lux	Mean light timing above 10 lux (lux)
mlit_100lux	Mean light timing above 100 lux (lux)
mlit_500lux	Mean light timing above 500 lux (lux)
L5_light	Mean light intensity during the five least-illuminated hours of the day (lux)
L5_light_onset	Onset of L5_light (minutes since midnight)
M10_light	Mean light intensity during the ten brightest hours of the day (lux)
M10_light_onset	Onset of M10_light (minutes since midnight) (minutes since midnight)
IS_light	Interdaily stability of the daily light exposure pattern (%)
IV_light	Intradaily variability of the light exposure pattern (%)
SRI	Probability that any two time points exactly 24 hours apart are in the same state (either sleep or wake), averaged across all days. This metric quantifies the consistency of the sleep-wake pattern on a daily basis, with higher values indicating greater regularity (%)
sleep_midpoint	Center of the main sleep periods in the recording (minutes since midnight)
main_sleep_bout	Duration of the primary sleep episode each day, defined as the longest consolidated period of sleep within a 24-hour interval. The Roenneberg algorithm was used for automatic sleep detection (min)
minor_sleep_bouts	Duration of shorter, consolidated sleep episodes, excluding the main sleep bout. These represent additional sleep periods. The Roenneberg algorithm was used for automatic sleep detection (min)
all_sleep_bouts	Duration of all consolidated sleep episodes. The Roenneberg algorithm was used for automatic sleep detection (min)
activity_bouts	Duration of all sustained periods of activity (min)
kRA	Weighted average of the conditional probability of transitioning from rest to activity - p(A|Rt) -, given that the individual has been continuously resting. This metric reflects the likelihood of activity onset following a sustained period of rest (%)
kAR	Weighted average of the conditional probability of transitioning from activity to rest - p(R|At) -, given that the individual has been continuously active. This metric reflects the likelihood of rest onset following a sustained period of activity (%)
mesor	Midline estimating statistic of the 24-hour rhythm, derived from a cosinor model fitted to the activity recording [PIM]
amplitude	Difference between MESOR and the peak of the 24-hour rhythm, derived from a cosinor model fitted to the activity recording [PIM]
acrophase	Phase at which the peak of the 24-hour rhythm occurs, derived from a cosinor model fitted to the activity recording [PIM]
forger_r	Pearson’s correlation coefficient (Pearson’s r) between each day in the recording and the respective DLMO predicted by the Forger model (calculated by period)
forger_slope	Slope of the regression line fitted to the daily DLMO prediction by the Forger model (calculated by period) (min/day)
jewett_r	Pearson’s correlation coefficient (Pearson’s r) between each day in the recording and the respective DLMO predicted by the Jewett model (calculated by period)
jewett_slope	Slope of the regression line fitted to the daily DLMO prediction by the Jewett model (calculated by period) (min/day)
hannaysp_r	Pearson’s correlation coefficient (Pearson’s r) between each day in the recording and the respective DLMO predicted by the HannaySP model (calculated by period)
hannaysp_slope	Slope of the regression line fitted to the daily DLMO prediction by the HannaySP model (calculated by period) (min/day)
hannaytp_r	Pearson’s correlation coefficient (Pearson’s r) between each day in the recording and the respective DLMO predicted by the HannayTP model (calculated by period)
hannaytp_slope	Slope of the regression line fitted to the daily DLMO prediction by the HannayTP model (calculated by period) (min/day)

### Sheet: Table S2
Table S2 - Feature-wise results of the Monte Carlo permutation test on the F-statistic, used to estimate the η2 and Cohen's f as measures of effect size and the false positive rate (FPR) as a significance metric. FPR values were subsequently corrected for multiple comparisons using the Benjamini-Hochberg false discovery rate (FDR) procedure. For comparisons with shift as the primary factor, block…
Feature	Factor	Block	F	FPR	FDR	η2	Cohen's f
ADAT	Period	ALL	9.50128	9.999e-05	0.000163984	0.19794	0.496779
ADAT	Shift	P1	1.28836	0.30027	0.726833	0.09017	0.314812
ADAT	Shift	P2	0.70375	0.506249	0.691874	0.0533	0.237278
ADAT	Shift	P3	0.30979	0.738226	0.977702	0.03005	0.176014
IS	Period	ALL	7.70653	9.999e-05	0.000163984	0.16678	0.447396
IS	Shift	P1	0.51574	0.606739	0.857804	0.03816	0.199183
IS	Shift	P2	4.29853	0.0244976	0.0537262	0.25589	0.586419
IS	Shift	P3	1.65023	0.214179	0.977702	0.14165	0.406234
IS_light	Period	ALL	44.5348	9.999e-05	0.000163984	0.53634	1.07552
IS_light	Shift	P1	0.117217	0.888311	0.958441	0.00894	0.0949771
IS_light	Shift	P2	0.397468	0.731927	0.789711	0.03082	0.178326
IS_light	Shift	P3	0.333117	0.730327	0.977702	0.03224	0.182521
IV	Period	ALL	7.26999	0.00049995	0.00073207	0.15884	0.434551
IV	Shift	P1	0.331671	0.720228	0.901413	0.02488	0.159734
IV	Shift	P2	4.16677	0.0271973	0.0557544	0.25	0.57735
IV	Shift	P3	0.794058	0.466853	0.977702	0.07356	0.281781
IV_light	Period	ALL	1.72154	0.0379962	0.0444122	0.0428	0.211456
IV_light	Shift	P1	0.802394	0.464254	0.827582	0.05813	0.24843
IV_light	Shift	P2	0.150762	0.859614	0.903697	0.01192	0.109835
IV_light	Shift	P3	0.209836	0.812319	0.977702	0.02055	0.144849
L5	Period	ALL	22.2158	9.999e-05	0.000163984	0.3659	0.75963
L5	Shift	P1	3.24758	0.039596	0.23192	0.19988	0.499812
L5	Shift	P2	13.9225	0.00029997	0.0020498	0.52692	1.05537
L5	Shift	P3	1.38682	0.257274	0.977702	0.12179	0.372397
L5_light	Period	ALL	7.75533	0.00029997	0.00045551	0.16766	0.448812
L5_light	Shift	P1	0.0071819	0.9958	0.9958	0.00055	0.0234585
L5_light	Shift	P2	8.06848	0.00289971	0.00849201	0.39227	0.80341
L5_light	Shift	P3	0.431361	0.678232	0.977702	0.04135	0.207686
L5_light_onset	Period	ALL	0.0104694	0.984602	0.984602	0.00027	0.0164339
L5_light_onset	Shift	P1	0.0677548	0.830717	0.946094	0.00518	0.0721594
L5_light_onset	Shift	P2	0.0756513	0.938506	0.961969	0.00602	0.0778233
L5_light_onset	Shift	P3	0.310805	0.861214	0.977702	0.03014	0.176286
M10	Period	ALL	25.7483	9.999e-05	0.000163984	0.40076	0.81779
M10	Shift	P1	0.709085	0.50385	0.835557	0.05172	0.23354
M10	Shift	P2	1.33348	0.278572	0.439287	0.0964	0.326626
M10	Shift	P3	0.0413348	0.958204	0.977702	0.00412	0.0643199
M10_light	Period	ALL	65.653	9.999e-05	0.000163984	0.63035	1.30586
M10_light	Shift	P1	2.1439	0.141886	0.528847	0.14157	0.4061
M10_light	Shift	P2	0.467373	0.646235	0.789711	0.03604	0.193358
M10_light	Shift	P3	0.481595	0.619738	0.977702	0.04595	0.219461
M10_light_onset	Period	ALL	0.875522	0.467253	0.478935	0.02224	0.150817
M10_light_onset	Shift	P1	0.386525	0.683332	0.901413	0.02887	0.172419
M10_light_onset	Shift	P2	1.75373	0.0549945	0.10249	0.12304	0.37457
M10_light_onset	Shift	P3	0.412543	0.922908	0.977702	0.03962	0.203112
RA	Period	ALL	74.0965	9.999e-05	0.000163984	0.65807	1.38729
RA	Shift	P1	3.07803	0.0527947	0.270573	0.19144	0.486587
RA	Shift	P2	35.263	9.999e-05	0.000819918	0.73829	1.67959
RA	Shift	P3	1.83107	0.180782	0.977702	0.15477	0.427913
SRI	Period	ALL	1.1557	0.205279	0.215807	0.02914	0.173247
SRI	Shift	P1	2.23061	0.126887	0.520238	0.14646	0.414236
SRI	Shift	P2	20.2305	9.999e-05	0.000819918	0.61809	1.27217
SRI	Shift	P3	1.97403	0.165983	0.977702	0.16486	0.444302
acrophase	Period	ALL	3.43606	0.0389961	0.0444122	0.08194	0.298753
acrophase	Shift	P1	0.0717719	0.912409	0.959199	0.00549	0.0742988
acrophase	Shift	P2	1.32632	0.256874	0.421274	0.09593	0.325744
acrophase	Shift	P3	0.244841	0.834417	0.977702	0.0239	0.156477
activity_bouts	Period	ALL	4.02339	9.999e-05	0.000163984	0.09462	0.323278
activity_bouts	Shift	P1	4.52293	0.0190981	0.156604	0.25811	0.589838
activity_bouts	Shift	P2	5.52266	0.0128987	0.0330529	0.30643	0.664692
activity_bouts	Shift	P3	0.514131	0.656934	0.977702	0.0489	0.226747
ALL_sleep_bouts	Period	ALL	40.7465	9.999e-05	0.000163984	0.51417	1.02875
ALL_sleep_bouts	Shift	P1	6.57565	0.00759924	0.0778922	0.33591	0.71121
ALL_sleep_bouts	Shift	P2	13.3083	0.00119988	0.00447228	0.51566	1.03183
ALL_sleep_bouts	Shift	P3	0.449003	0.638636	0.977702	0.04297	0.211895
amplitude	Period	ALL	28.7755	9.999e-05	0.000163984	0.42773	0.864539
amplitude	Shift	P1	0.310268	0.725527	0.901413	0.02331	0.154487
amplitude	Shift	P2	7.45001	0.00219978	0.00693777	0.37343	0.772004
amplitude	Shift	P3	0.102263	0.90131	0.977702	0.01012	0.101111
exp_level	Period	ALL	12.1491	9.999e-05	0.000163984	0.23987	0.561751
exp_level	Shift	P1	1.4543	0.248575	0.726833	0.10061	0.334462
exp_level	Shift	P2	14.0584	0.00039996	0.00234262	0.52934	1.06051
exp_level	Shift	P3	0.562938	0.585741	0.977702	0.05329	0.237254
forger_r	Period	ALL	109.013	9.999e-05	0.000163984	0.74152	1.69374
forger_r	Shift	P1	0.23721	0.79542	0.946094	0.01792	0.135081
forger_r	Shift	P2	3.55793	0.0421958	0.0823822	0.22157	0.533514
forger_r	Shift	P3	0.290185	0.858314	0.977702	0.02964	0.174772
forger_slope	Period	ALL	43.8972	9.999e-05	0.000163984	0.536	1.07479
forger_slope	Shift	P1	0.678457	0.513049	0.835557	0.0496	0.228448
forger_slope	Shift	P2	10.7601	0.00079992	0.00327967	0.4626	0.927799
forger_slope	Shift	P3	1.03752	0.345565	0.977702	0.09846	0.330474
hannaysp_r	Period	ALL	47.7584	9.999e-05	0.000163984	0.55689	1.12106
hannaysp_r	Shift	P1	1.25624	0.30137	0.726833	0.08812	0.310863
hannaysp_r	Shift	P2	0.413921	0.693731	0.789711	0.03205	0.181965
hannaysp_r	Shift	P3	0.900327	0.40436	0.977702	0.08657	0.307855
hannaysp_slope	Period	ALL	3.38027	0.0287971	0.0347259	0.08169	0.298256
hannaysp_slope	Shift	P1	0.0263426	0.937506	0.960944	0.00202	0.0449899
hannaysp_slope	Shift	P2	0.374257	0.720728	0.789711	0.02907	0.173033
hannaysp_slope	Shift	P3	0.222655	0.816818	0.977702	0.0229	0.15309
hannaytp_r	Period	ALL	72.623	9.999e-05	0.000163984	0.65649	1.38243
hannaytp_r	Shift	P1	1.90424	0.167283	0.571551	0.12776	0.382718
hannaytp_r	Shift	P2	0.590039	0.671233	0.789711	0.04508	0.217274
hannaytp_r	Shift	P3	0.855235	0.467753	0.977702	0.08259	0.300042
hannaytp_slope	Period	ALL	19.912	9.999e-05	0.000163984	0.34383	0.723875
hannaytp_slope	Shift	P1	0.831244	0.447455	0.827582	0.0601	0.252869
hannaytp_slope	Shift	P2	0.941202	0.379662	0.536764	0.07002	0.274394
hannaytp_slope	Shift	P3	0.161623	0.894511	0.977702	0.01673	0.13044
jewett_r	Period	ALL	100.255	9.999e-05	0.000163984	0.72515	1.6243
jewett_r	Shift	P1	0.19523	0.822718	0.946094	0.0148	0.122566
jewett_r	Shift	P2	6.95847	0.00549945	0.0150318	0.35761	0.746114
jewett_r	Shift	P3	0.231144	0.893611	0.977702	0.02375	0.155974
jewett_slope	Period	ALL	30.5439	9.999e-05	0.000163984	0.44561	0.89654
jewett_slope	Shift	P1	1.01389	0.378362	0.816466	0.07235	0.279272
jewett_slope	Shift	P2	4.20783	0.0248975	0.0537262	0.25185	0.580199
jewett_slope	Shift	P3	1.04591	0.293771	0.977702	0.09918	0.331813
kAR	Period	ALL	2.74875	0.00159984	0.00226184	0.06664	0.267204
kAR	Shift	P1	0.730637	0.530547	0.835557	0.05321	0.237066
kAR	Shift	P2	0.0070168	0.9996	0.9996	0.00056	0.0236709
kAR	Shift	P3	0.369463	0.718228	0.977702	0.03563	0.192214
kRA	Period	ALL	3.05912	0.0049995	0.00661224	0.07361	0.281885
kRA	Shift	P1	5.3573	0.00589941	0.0778922	0.29183	0.641943
kRA	Shift	P2	5.14749	0.0149985	0.0361729	0.29168	0.64171
kRA	Shift	P3	1.28372	0.292471	0.977702	0.11377	0.358295
main_sleep_bout	Period	ALL	43.8041	9.999e-05	0.000163984	0.53222	1.06666
main_sleep_bout	Shift	P1	7.18927	0.0049995	0.0778922	0.35609	0.743648
main_sleep_bout	Shift	P2	31.6716	9.999e-05	0.000819918	0.71701	1.59176
main_sleep_bout	Shift	P3	0.110817	0.89601	0.977702	0.01096	0.105268
mesor	Period	ALL	4.26046	0.00029997	0.00045551	0.09964	0.332666
mesor	Shift	P1	0.565014	0.577242	0.845248	0.04165	0.208471
mesor	Shift	P2	0.558765	0.588241	0.753684	0.04279	0.21143
mesor	Shift	P3	0.225589	0.80492	0.977702	0.02206	0.150192
minor_sleep_bouts	Period	ALL	23.4395	9.999e-05	0.000163984	0.37843	0.780275
minor_sleep_bouts	Shift	P1	1.25432	0.293071	0.726833	0.088	0.31063
minor_sleep_bouts	Shift	P2	13.8791	9.999e-05	0.000819918	0.52614	1.05372
minor_sleep_bouts	Shift	P3	0.0592334	0.942706	0.977702	0.00589	0.0769734
mlit_100lux	Period	ALL	3.89695	0.00559944	0.00717428	0.09192	0.318158
mlit_100lux	Shift	P1	2.43555	0.112289	0.511538	0.15779	0.432842
mlit_100lux	Shift	P2	1.80336	0.192881	0.329505	0.12608	0.379828
mlit_100lux	Shift	P3	1.27884	0.29907	0.977702	0.11338	0.357602
mlit_10lux	Period	ALL	6.45229	0.00269973	0.00368963	0.14354	0.409386
mlit_10lux	Shift	P1	0.972138	0.39996	0.819918	0.06958	0.273466
mlit_10lux	Shift	P2	12.1052	0.00079992	0.00327967	0.49198	0.984087
mlit_10lux	Shift	P3	0.964759	0.40366	0.977702	0.08799	0.310611
mlit_500lux	Period	ALL	2.49054	0.0635936	0.0704686	0.06076	0.254343
mlit_500lux	Shift	P1	3.87691	0.0352965	0.23192	0.22972	0.546104
mlit_500lux	Shift	P2	0.573827	0.574243	0.753684	0.04389	0.214254
mlit_500lux	Shift	P3	1.65778	0.215678	0.977702	0.1422	0.407152
sleep_midpoint	Period	ALL	18.4132	9.999e-05	0.000163984	0.32353	0.691565
sleep_midpoint	Shift	P1	6.23075	0.00649935	0.0778922	0.324	0.692308
sleep_midpoint	Shift	P2	24.7221	9.999e-05	0.000819918	0.66418	1.40634
sleep_midpoint	Shift	P3	1.05779	0.363464	0.977702	0.09566	0.325237
tat_100lux	Period	ALL	140.89	9.999e-05	0.000163984	0.78538	1.91296
tat_100lux	Shift	P1	0.139374	0.867613	0.958441	0.01061	0.103556
tat_100lux	Shift	P2	11.0756	0.00179982	0.00614939	0.46979	0.9413
tat_100lux	Shift	P3	0.232527	0.80252	0.977702	0.02272	0.152474
tat_10lux	Period	ALL	34.7162	9.999e-05	0.000163984	0.47416	0.949589
tat_10lux	Shift	P1	0.815988	0.460354	0.827582	0.05906	0.250533
tat_10lux	Shift	P2	11.2223	0.00069993	0.00327967	0.47307	0.947515
tat_10lux	Shift	P3	0.642092	0.526347	0.977702	0.06034	0.253406
tat_500lux	Period	ALL	105.64	9.999e-05	0.000163984	0.7329	1.65648
tat_500lux	Shift	P1	0.432218	0.660434	0.901413	0.03218	0.182346
tat_500lux	Shift	P2	1.2754	0.308769	0.452126	0.09259	0.319433
tat_500lux	Shift	P3	0.0214665	0.977702	0.977702	0.00214	0.0463097
vat_100lux	Period	ALL	2.32859	0.134087	0.144672	0.05703	0.245925
vat_100lux	Shift	P1	0.65545	0.550245	0.835557	0.048	0.224544
vat_100lux	Shift	P2	1.25236	0.307669	0.452126	0.09107	0.316536
vat_100lux	Shift	P3	0.373503	0.707629	0.977702	0.03601	0.193275
vat_10lux	Period	ALL	40.5463	9.999e-05	0.000163984	0.51294	1.02622
vat_10lux	Shift	P1	1.15477	0.327567	0.746125	0.08158	0.298038
vat_10lux	Shift	P2	2.01102	0.142286	0.25364	0.13859	0.401108
vat_10lux	Shift	P3	0.148846	0.867713	0.977702	0.01467	0.122018
vat_500lux	Period	ALL	3.61725	0.0177982	0.0221129	0.08589	0.306529
vat_500lux	Shift	P1	1.62659	0.211479	0.666972	0.11121	0.35373
vat_500lux	Shift	P2	0.392707	0.678832	0.789711	0.03046	0.177248
vat_500lux	Shift	P3	0.687428	0.519148	0.977702	0.06432	0.262186

### Sheet: Table S3
Table S3 - Feature-wise results of the Monte Carlo permutation test on the area under the curve (AUC), used to estimate the false positive rate (FPR) as a significance metric of post-hoc pairwise comparisons of shifts and periods (for instance, contrasting P1 vs. P2, or S0 vs. S1). For comparisons with shift as the primary factor, blocking was applied by contrasting shifts within each period bloc…
Feature	FPR	Factor	Block	Contrast	AUC
ADAT	9.999e-05	Period	ALL	P1 vs. P2	0.753695
IS	0.00109989	Period	ALL	P1 vs. P2	0.757389
IV	0.00049995	Period	ALL	P1 vs. P2	0.762315
L5	9.999e-05	Period	ALL	P1 vs. P2	0.917488
M10	9.999e-05	Period	ALL	P1 vs. P2	0.926108
RA	9.999e-05	Period	ALL	P1 vs. P2	0.972906
exp_level	9.999e-05	Period	ALL	P1 vs. P2	0.838054
tat_10lux	9.999e-05	Period	ALL	P1 vs. P2	0.928571
tat_100lux	9.999e-05	Period	ALL	P1 vs. P2	1
tat_500lux	9.999e-05	Period	ALL	P1 vs. P2	1
vat_10lux	9.999e-05	Period	ALL	P1 vs. P2	1
vat_100lux	0.625837	Period	ALL	P1 vs. P2	0.541872
vat_500lux	0.330767	Period	ALL	P1 vs. P2	0.581281
mlit_10lux	0.381162	Period	ALL	P1 vs. P2	0.573892
mlit_100lux	0.385261	Period	ALL	P1 vs. P2	0.559113
mlit_500lux	0.186881	Period	ALL	P1 vs. P2	0.608374
L5_light_onset	0.735226	Period	ALL	P1 vs. P2	0.508621
L5_light	9.999e-05	Period	ALL	P1 vs. P2	0.836207
M10_light_onset	0.138486	Period	ALL	P1 vs. P2	0.612069
M10_light	9.999e-05	Period	ALL	P1 vs. P2	1
IS_light	9.999e-05	Period	ALL	P1 vs. P2	0.961823
IV_light	0.0945905	Period	ALL	P1 vs. P2	0.599754
SRI	0.154185	Period	ALL	P1 vs. P2	0.598522
sleep_midpoint	0.00139986	Period	ALL	P1 vs. P2	0.812808
main_sleep_bout	9.999e-05	Period	ALL	P1 vs. P2	0.899631
minor_sleep_bouts	9.999e-05	Period	ALL	P1 vs. P2	0.849754
ALL_sleep_bouts	9.999e-05	Period	ALL	P1 vs. P2	0.921182
activity_bouts	9.999e-05	Period	ALL	P1 vs. P2	0.896552
kRA	0.00529947	Period	ALL	P1 vs. P2	0.641626
kAR	9.999e-05	Period	ALL	P1 vs. P2	0.816502
mesor	0.00049995	Period	ALL	P1 vs. P2	0.743842
amplitude	9.999e-05	Period	ALL	P1 vs. P2	0.933498
acrophase	0.00069993	Period	ALL	P1 vs. P2	0.761084
forger_r	9.999e-05	Period	ALL	P1 vs. P2	0.995074
forger_slope	9.999e-05	Period	ALL	P1 vs. P2	0.988916
jewett_r	9.999e-05	Period	ALL	P1 vs. P2	0.997537
jewett_slope	9.999e-05	Period	ALL	P1 vs. P2	0.977833
hannaysp_r	9.999e-05	Period	ALL	P1 vs. P2	0.928571
hannaysp_slope	0.0009999	Period	ALL	P1 vs. P2	0.812808
hannaytp_r	9.999e-05	Period	ALL	P1 vs. P2	0.963054
hannaytp_slope	9.999e-05	Period	ALL	P1 vs. P2	0.933498
ADAT	9.999e-05	Period	ALL	P2 vs. P3	0.787267
IS	0.00349965	Period	ALL	P2 vs. P3	0.746894
IV	0.00039996	Period	ALL	P2 vs. P3	0.740683
L5	9.999e-05	Period	ALL	P2 vs. P3	0.889752
M10	9.999e-05	Period	ALL	P2 vs. P3	0.886646
RA	9.999e-05	Period	ALL	P2 vs. P3	0.967391
exp_level	0.00139986	Period	ALL	P2 vs. P3	0.716615
tat_10lux	9.999e-05	Period	ALL	P2 vs. P3	0.886646
tat_100lux	9.999e-05	Period	ALL	P2 vs. P3	0.956522
tat_500lux	9.999e-05	Period	ALL	P2 vs. P3	0.975932
vat_10lux	9.999e-05	Period	ALL	P2 vs. P3	1
vat_100lux	0.281672	Period	ALL	P2 vs. P3	0.604037
vat_500lux	0.00649935	Period	ALL	P2 vs. P3	0.701863
mlit_10lux	0.0182982	Period	ALL	P2 vs. P3	0.715839
mlit_100lux	0.0477952	Period	ALL	P2 vs. P3	0.650621
mlit_500lux	0.447555	Period	ALL	P2 vs. P3	0.554348
L5_light_onset	0.313669	Period	ALL	P2 vs. P3	0.579969
L5_light	9.999e-05	Period	ALL	P2 vs. P3	0.830745
M10_light_onset	0.518948	Period	ALL	P2 vs. P3	0.543478
M10_light	9.999e-05	Period	ALL	P2 vs. P3	0.964286
IS_light	9.999e-05	Period	ALL	P2 vs. P3	0.919255
IV_light	0.0329967	Period	ALL	P2 vs. P3	0.631988
SRI	0.907109	Period	ALL	P2 vs. P3	0.504658
sleep_midpoint	9.999e-05	Period	ALL	P2 vs. P3	0.84472
main_sleep_bout	9.999e-05	Period	ALL	P2 vs. P3	0.942547
minor_sleep_bouts	9.999e-05	Period	ALL	P2 vs. P3	0.897516
ALL_sleep_bouts	9.999e-05	Period	ALL	P2 vs. P3	0.917702
activity_bouts	9.999e-05	Period	ALL	P2 vs. P3	0.840062
kRA	0.342866	Period	ALL	P2 vs. P3	0.574534
kAR	0.00059994	Period	ALL	P2 vs. P3	0.718944
mesor	0.524448	Period	ALL	P2 vs. P3	0.531056
amplitude	9.999e-05	Period	ALL	P2 vs. P3	0.875776
acrophase	0.0227977	Period	ALL	P2 vs. P3	0.681677
forger_r	9.999e-05	Period	ALL	P2 vs. P3	0.980519
forger_slope	9.999e-05	Period	ALL	P2 vs. P3	0.980519
jewett_r	9.999e-05	Period	ALL	P2 vs. P3	0.977273
jewett_slope	9.999e-05	Period	ALL	P2 vs. P3	0.978896
hannaysp_r	9.999e-05	Period	ALL	P2 vs. P3	0.945617
hannaysp_slope	0.00039996	Period	ALL	P2 vs. P3	0.821429
hannaytp_r	9.999e-05	Period	ALL	P2 vs. P3	0.958604
hannaytp_slope	9.999e-05	Period	ALL	P2 vs. P3	0.909091
ADAT	0.310669	Period	ALL	P1 vs. P3	0.545727
IS	0.470853	Period	ALL	P1 vs. P3	0.536732
IV	0.568343	Period	ALL	P1 vs. P3	0.532234
L5	0.409959	Period	ALL	P1 vs. P3	0.524738
M10	0.0993901	Period	ALL	P1 vs. P3	0.569715
RA	0.167283	Period	ALL	P1 vs. P3	0.557721
exp_level	9.999e-05	Period	ALL	P1 vs. P3	0.68066
tat_10lux	0.0405959	Period	ALL	P1 vs. P3	0.585457
tat_100lux	0.0170983	Period	ALL	P1 vs. P3	0.616192
tat_500lux	0.0512949	Period	ALL	P1 vs. P3	0.601949
vat_10lux	0.0242976	Period	ALL	P1 vs. P3	0.638681
vat_100lux	0.00579942	Period	ALL	P1 vs. P3	0.635682
vat_500lux	0.00129987	Period	ALL	P1 vs. P3	0.682159
mlit_10lux	0.00119988	Period	ALL	P1 vs. P3	0.709145
mlit_100lux	0.00029997	Period	ALL	P1 vs. P3	0.734633
mlit_500lux	0.00969903	Period	ALL	P1 vs. P3	0.682159
L5_light_onset	0.467653	Period	ALL	P1 vs. P3	0.549475
L5_light	0.907309	Period	ALL	P1 vs. P3	0.455772
M10_light_onset	0.0945905	Period	ALL	P1 vs. P3	0.633433
M10_light	9.999e-05	Period	ALL	P1 vs. P3	0.743628
IS_light	9.999e-05	Period	ALL	P1 vs. P3	0.754123
IV_light	0.219078	Period	ALL	P1 vs. P3	0.571214
SRI	0.185181	Period	ALL	P1 vs. P3	0.590705
sleep_midpoint	0.153485	Period	ALL	P1 vs. P3	0.581709
main_sleep_bout	0.79612	Period	ALL	P1 vs. P3	0.507496
minor_sleep_bouts	0.964604	Period	ALL	P1 vs. P3	0.484258
ALL_sleep_bouts	0.606039	Period	ALL	P1 vs. P3	0.521739
activity_bouts	0.561944	Period	ALL	P1 vs. P3	0.516492
kRA	0.230177	Period	ALL	P1 vs. P3	0.590705
kAR	0.133887	Period	ALL	P1 vs. P3	0.592204
mesor	0.0029997	Period	ALL	P1 vs. P3	0.656672
amplitude	0.20348	Period	ALL	P1 vs. P3	0.575712
acrophase	0.089891	Period	ALL	P1 vs. P3	0.629685
forger_r	0.0009999	Period	ALL	P1 vs. P3	0.753918
forger_slope	9.999e-05	Period	ALL	P1 vs. P3	0.818182
jewett_r	9.999e-05	Period	ALL	P1 vs. P3	0.815047
jewett_slope	9.999e-05	Period	ALL	P1 vs. P3	0.833856
hannaysp_r	0.00869913	Period	ALL	P1 vs. P3	0.678683
hannaysp_slope	0.030097	Period	ALL	P1 vs. P3	0.647335
hannaytp_r	0.00059994	Period	ALL	P1 vs. P3	0.780564
hannaytp_slope	0.00019998	Period	ALL	P1 vs. P3	0.791536
ADAT	0.143786	Shift	P1	S0 vs. S1	0.738462
IS	0.69973	Shift	P1	S0 vs. S1	0.569231
IV	0.793721	Shift	P1	S0 vs. S1	0.538462
L5	0.118688	Shift	P1	S0 vs. S1	0.753846
M10	0.634037	Shift	P1	S0 vs. S1	0.584615
RA	0.141486	Shift	P1	S0 vs. S1	0.738462
exp_level	0.277972	Shift	P1	S0 vs. S1	0.676923
tat_10lux	0.429557	Shift	P1	S0 vs. S1	0.630769
tat_100lux	0.856514	Shift	P1	S0 vs. S1	0.523077
tat_500lux	0.442956	Shift	P1	S0 vs. S1	0.630769
vat_10lux	0.608939	Shift	P1	S0 vs. S1	0.584615
vat_100lux	0.320268	Shift	P1	S0 vs. S1	0.661538
vat_500lux	0.291971	Shift	P1	S0 vs. S1	0.676923
mlit_10lux	0.331467	Shift	P1	S0 vs. S1	0.661538
mlit_100lux	0.0217978	Shift	P1	S0 vs. S1	0.861538
mlit_500lux	0.0176982	Shift	P1	S0 vs. S1	0.861538
L5_light_onset	0.274873	Shift	P1	S0 vs. S1	0.676923
L5_light	0.362764	Shift	P1	S0 vs. S1	0.646154
M10_light_onset	0.106389	Shift	P1	S0 vs. S1	0.753846
M10_light	0.0914909	Shift	P1	S0 vs. S1	0.769231
IS_light	0.90261	Shift	P1	S0 vs. S1	0.507692
IV_light	0.173183	Shift	P1	S0 vs. S1	0.723077
SRI	0.121288	Shift	P1	S0 vs. S1	0.753846
sleep_midpoint	0.0475952	Shift	P1	S0 vs. S1	0.815385
main_sleep_bout	0.00959904	Shift	P1	S0 vs. S1	0.892308
minor_sleep_bouts	0.20438	Shift	P1	S0 vs. S1	0.676923
ALL_sleep_bouts	0.0185981	Shift	P1	S0 vs. S1	0.861538
activity_bouts	0.175082	Shift	P1	S0 vs. S1	0.723077
kRA	0.0332967	Shift	P1	S0 vs. S1	0.830769
kAR	0.690531	Shift	P1	S0 vs. S1	0.553846
mesor	0.294671	Shift	P1	S0 vs. S1	0.676923
amplitude	0.820518	Shift	P1	S0 vs. S1	0.523077
acrophase	0.771323	Shift	P1	S0 vs. S1	0.538462
forger_r	0.494951	Shift	P1	S0 vs. S1	0.615385
forger_slope	0.49895	Shift	P1	S0 vs. S1	0.615385
jewett_r	0.505449	Shift	P1	S0 vs. S1	0.615385
jewett_slope	0.436956	Shift	P1	S0 vs. S1	0.630769
hannaysp_r	0.512649	Shift	P1	S0 vs. S1	0.615385
hannaysp_slope	0.863414	Shift	P1	S0 vs. S1	0.507692
hannaytp_r	0.822918	Shift	P1	S0 vs. S1	0.538462
hannaytp_slope	0.623338	Shift	P1	S0 vs. S1	0.584615
ADAT	0.60124	Shift	P1	S1 vs. S2	0.566434
IS	0.419658	Shift	P1	S1 vs. S2	0.601399
IV	0.493951	Shift	P1	S1 vs. S2	0.587413
L5	0.511949	Shift	P1	S1 vs. S2	0.573427
M10	0.719728	Shift	P1	S1 vs. S2	0.545455
RA	0.493551	Shift	P1	S1 vs. S2	0.587413
exp_level	0.90201	Shift	P1	S1 vs. S2	0.506993
tat_10lux	0.658334	Shift	P1	S1 vs. S2	0.552448
tat_100lux	0.653835	Shift	P1	S1 vs. S2	0.555944
tat_500lux	0.966803	Shift	P1	S1 vs. S2	0.461538
vat_10lux	0.507249	Shift	P1	S1 vs. S2	0.58042
vat_100lux	0.765523	Shift	P1	S1 vs. S2	0.51049
vat_500lux	0.648535	Shift	P1	S1 vs. S2	0.559441
mlit_10lux	0.535246	Shift	P1	S1 vs. S2	0.58042
mlit_100lux	0.30127	Shift	P1	S1 vs. S2	0.629371
mlit_500lux	0.782022	Shift	P1	S1 vs. S2	0.531469
L5_light_onset	0.634237	Shift	P1	S1 vs. S2	0.531469
L5_light	0.619238	Shift	P1	S1 vs. S2	0.538462
M10_light_onset	0.584242	Shift	P1	S1 vs. S2	0.534965
M10_light	0.418758	Shift	P1	S1 vs. S2	0.601399
IS_light	0.776322	Shift	P1	S1 vs. S2	0.531469
IV_light	0.847115	Shift	P1	S1 vs. S2	0.524476
SRI	0.466753	Shift	P1	S1 vs. S2	0.594406
sleep_midpoint	0.134887	Shift	P1	S1 vs. S2	0.685315
main_sleep_bout	0.679032	Shift	P1	S1 vs. S2	0.552448
minor_sleep_bouts	0.153385	Shift	P1	S1 vs. S2	0.653846
ALL_sleep_bouts	0.494051	Shift	P1	S1 vs. S2	0.587413
activity_bouts	0.277672	Shift	P1	S1 vs. S2	0.636364
kRA	0.89721	Shift	P1	S1 vs. S2	0.51049
kAR	0.336366	Shift	P1	S1 vs. S2	0.594406
mesor	0.984702	Shift	P1	S1 vs. S2	0.461538
amplitude	0.784822	Shift	P1	S1 vs. S2	0.531469
acrophase	0.622438	Shift	P1	S1 vs. S2	0.552448
forger_r	0.536246	Shift	P1	S1 vs. S2	0.58042
forger_slope	0.767623	Shift	P1	S1 vs. S2	0.538462
jewett_r	0.454655	Shift	P1	S1 vs. S2	0.594406
jewett_slope	0.337566	Shift	P1	S1 vs. S2	0.622378
hannaysp_r	0.0717928	Shift	P1	S1 vs. S2	0.72028
hannaysp_slope	0.914909	Shift	P1	S1 vs. S2	0.454545
hannaytp_r	0.120688	Shift	P1	S1 vs. S2	0.692308
hannaytp_slope	0.207179	Shift	P1	S1 vs. S2	0.657343
ADAT	0.316568	Shift	P1	S0 vs. S2	0.672727
IS	0.586741	Shift	P1	S0 vs. S2	0.6
IV	0.661834	Shift	P1	S0 vs. S2	0.581818
L5	0.143086	Shift	P1	S0 vs. S2	0.745455
M10	0.446355	Shift	P1	S0 vs. S2	0.636364
RA	0.0889911	Shift	P1	S0 vs. S2	0.781818
exp_level	0.431757	Shift	P1	S0 vs. S2	0.636364
tat_10lux	0.442156	Shift	P1	S0 vs. S2	0.636364
tat_100lux	0.873513	Shift	P1	S0 vs. S2	0.527273
tat_500lux	0.387761	Shift	P1	S0 vs. S2	0.645455
vat_10lux	0.258374	Shift	P1	S0 vs. S2	0.690909
vat_100lux	0.314769	Shift	P1	S0 vs. S2	0.672727
vat_500lux	0.387761	Shift	P1	S0 vs. S2	0.654545
mlit_10lux	0.181882	Shift	P1	S0 vs. S2	0.727273
mlit_100lux	0.142886	Shift	P1	S0 vs. S2	0.745455
mlit_500lux	0.0517948	Shift	P1	S0 vs. S2	0.818182
L5_light_onset	0.409359	Shift	P1	S0 vs. S2	0.627273
L5_light	0.161084	Shift	P1	S0 vs. S2	0.727273
M10_light_onset	0.212679	Shift	P1	S0 vs. S2	0.709091
M10_light	0.384862	Shift	P1	S0 vs. S2	0.654545
IS_light	0.716828	Shift	P1	S0 vs. S2	0.563636
IV_light	0.213479	Shift	P1	S0 vs. S2	0.709091
SRI	0.029597	Shift	P1	S0 vs. S2	0.854545
sleep_midpoint	0.00429957	Shift	P1	S0 vs. S2	0.945455
main_sleep_bout	0.0539946	Shift	P1	S0 vs. S2	0.818182
minor_sleep_bouts	0.888311	Shift	P1	S0 vs. S2	0.527273
ALL_sleep_bouts	0.070393	Shift	P1	S0 vs. S2	0.8
activity_bouts	0.019998	Shift	P1	S0 vs. S2	0.872727
kRA	0.0362964	Shift	P1	S0 vs. S2	0.836364
kAR	0.664734	Shift	P1	S0 vs. S2	0.509091
mesor	0.319568	Shift	P1	S0 vs. S2	0.672727
amplitude	0.790021	Shift	P1	S0 vs. S2	0.545455
acrophase	0.853115	Shift	P1	S0 vs. S2	0.472727
forger_r	0.979002	Shift	P1	S0 vs. S2	0.436364
forger_slope	0.574043	Shift	P1	S0 vs. S2	0.6
jewett_r	0.917408	Shift	P1	S0 vs. S2	0.509091
jewett_slope	0.890511	Shift	P1	S0 vs. S2	0.509091
hannaysp_r	0.770023	Shift	P1	S0 vs. S2	0.545455
hannaysp_slope	0.625337	Shift	P1	S0 vs. S2	0.545455
hannaytp_r	0.571943	Shift	P1	S0 vs. S2	0.6
hannaytp_slope	0.50465	Shift	P1	S0 vs. S2	0.618182
ADAT	0.0585941	Shift	P2	S0 vs. S1	0.826923
IS	0.80452	Shift	P2	S0 vs. S1	0.538462
IV	0.0606939	Shift	P2	S0 vs. S1	0.826923
L5	0.0767923	Shift	P2	S0 vs. S1	0.807692
M10	0.010099	Shift	P2	S0 vs. S1	0.923077
RA	0.20068	Shift	P2	S0 vs. S1	0.730769
exp_level	0.00589941	Shift	P2	S0 vs. S1	0.942308
tat_10lux	0.010199	Shift	P2	S0 vs. S1	0.923077
tat_100lux	0.0317968	Shift	P2	S0 vs. S1	0.865385
tat_500lux	0.122188	Shift	P2	S0 vs. S1	0.692308
vat_10lux	0.244476	Shift	P2	S0 vs. S1	0.711538
vat_100lux	0.130987	Shift	P2	S0 vs. S1	0.769231
vat_500lux	0.40476	Shift	P2	S0 vs. S1	0.653846
mlit_10lux	0.0247975	Shift	P2	S0 vs. S1	0.884615
mlit_100lux	0.132787	Shift	P2	S0 vs. S1	0.769231
mlit_500lux	0.408859	Shift	P2	S0 vs. S1	0.653846
L5_light_onset	0.412659	Shift	P2	S0 vs. S1	0.634615
L5_light	0.00329967	Shift	P2	S0 vs. S1	0.961538
M10_light_onset	0.0768923	Shift	P2	S0 vs. S1	0.807692
M10_light	0.288271	Shift	P2	S0 vs. S1	0.692308
IS_light	0.454155	Shift	P2	S0 vs. S1	0.615385
IV_light	0.70493	Shift	P2	S0 vs. S1	0.576923
SRI	0.00069993	Shift	P2	S0 vs. S1	1
sleep_midpoint	0.548845	Shift	P2	S0 vs. S1	0.615385
main_sleep_bout	0.00149985	Shift	P2	S0 vs. S1	0.980769
minor_sleep_bouts	0.539946	Shift	P2	S0 vs. S1	0.615385
ALL_sleep_bouts	0.0305969	Shift	P2	S0 vs. S1	0.865385
activity_bouts	0.0465953	Shift	P2	S0 vs. S1	0.846154
kRA	0.009999	Shift	P2	S0 vs. S1	0.923077
kAR	0.987801	Shift	P2	S0 vs. S1	0.25
mesor	0.135186	Shift	P2	S0 vs. S1	0.769231
amplitude	0.00619938	Shift	P2	S0 vs. S1	0.942308
acrophase	0.508449	Shift	P2	S0 vs. S1	0.596154
forger_r	0.618138	Shift	P2	S0 vs. S1	0.596154
forger_slope	0.409359	Shift	P2	S0 vs. S1	0.653846
jewett_r	0.631037	Shift	P2	S0 vs. S1	0.596154
jewett_slope	0.244576	Shift	P2	S0 vs. S1	0.711538
hannaysp_r	0.958204	Shift	P2	S0 vs. S1	0.346154
hannaysp_slope	0.328667	Shift	P2	S0 vs. S1	0.663462
hannaytp_r	0.844516	Shift	P2	S0 vs. S1	0.403846
hannaytp_slope	0.40396	Shift	P2	S0 vs. S1	0.615385
ADAT	0.987001	Shift	P2	S1 vs. S2	0.433566
IS	0.00179982	Shift	P2	S1 vs. S2	0.867133
IV	0.850515	Shift	P2	S1 vs. S2	0.524476
L5	9.999e-05	Shift	P2	S1 vs. S2	1
M10	0.920608	Shift	P2	S1 vs. S2	0.468531
RA	9.999e-05	Shift	P2	S1 vs. S2	1
exp_level	0.736326	Shift	P2	S1 vs. S2	0.531469
tat_10lux	0.790821	Shift	P2	S1 vs. S2	0.534965
tat_100lux	0.563944	Shift	P2	S1 vs. S2	0.566434
tat_500lux	1	Shift	P2	S1 vs. S2	0.538462
vat_10lux	0.378962	Shift	P2	S1 vs. S2	0.608392
vat_100lux	0.89841	Shift	P2	S1 vs. S2	0.503497
vat_500lux	0.936106	Shift	P2	S1 vs. S2	0.468531
mlit_10lux	0.00019998	Shift	P2	S1 vs. S2	0.944056
mlit_100lux	0.0956904	Shift	P2	S1 vs. S2	0.706294
mlit_500lux	0.328867	Shift	P2	S1 vs. S2	0.622378
L5_light_onset	0.265273	Shift	P2	S1 vs. S2	0.629371
L5_light	9.999e-05	Shift	P2	S1 vs. S2	0.944056
M10_light_onset	0.0616938	Shift	P2	S1 vs. S2	0.723776
M10_light	0.890711	Shift	P2	S1 vs. S2	0.503497
IS_light	0.459254	Shift	P2	S1 vs. S2	0.559441
IV_light	0.920208	Shift	P2	S1 vs. S2	0.51049
SRI	0.00239976	Shift	P2	S1 vs. S2	0.853147
sleep_midpoint	9.999e-05	Shift	P2	S1 vs. S2	0.972028
main_sleep_bout	0.0261974	Shift	P2	S1 vs. S2	0.769231
minor_sleep_bouts	9.999e-05	Shift	P2	S1 vs. S2	0.944056
ALL_sleep_bouts	0.820218	Shift	P2	S1 vs. S2	0.527972
activity_bouts	0.954105	Shift	P2	S1 vs. S2	0.412587
kRA	0.458654	Shift	P2	S1 vs. S2	0.594406
kAR	0.9968	Shift	P2	S1 vs. S2	0.258741
mesor	0.991401	Shift	P2	S1 vs. S2	0.412587
amplitude	0.0612939	Shift	P2	S1 vs. S2	0.727273
acrophase	0.0109989	Shift	P2	S1 vs. S2	0.804196
forger_r	0.0690931	Shift	P2	S1 vs. S2	0.72028
forger_slope	0.00029997	Shift	P2	S1 vs. S2	0.937063
jewett_r	0.00549945	Shift	P2	S1 vs. S2	0.832168
jewett_slope	0.00039996	Shift	P2	S1 vs. S2	0.909091
hannaysp_r	0.280272	Shift	P2	S1 vs. S2	0.629371
hannaysp_slope	0.164284	Shift	P2	S1 vs. S2	0.671329
hannaytp_r	0.274573	Shift	P2	S1 vs. S2	0.615385
hannaytp_slope	0.10349	Shift	P2	S1 vs. S2	0.692308
ADAT	0.221678	Shift	P2	S0 vs. S2	0.727273
IS	0.658734	Shift	P2	S0 vs. S2	0.590909
IV	0.135986	Shift	P2	S0 vs. S2	0.772727
L5	0.40096	Shift	P2	S0 vs. S2	0.659091
M10	0.179482	Shift	P2	S0 vs. S2	0.75
RA	0.09999	Shift	P2	S0 vs. S2	0.795455
exp_level	0.00079992	Shift	P2	S0 vs. S2	1
tat_10lux	0.00139986	Shift	P2	S0 vs. S2	1
tat_100lux	0.00559944	Shift	P2	S0 vs. S2	0.954545
tat_500lux	0.0533947	Shift	P2	S0 vs. S2	0.75
vat_10lux	0.550145	Shift	P2	S0 vs. S2	0.602273
vat_100lux	0.331467	Shift	P2	S0 vs. S2	0.681818
vat_500lux	0.494551	Shift	P2	S0 vs. S2	0.636364
mlit_10lux	0.562844	Shift	P2	S0 vs. S2	0.613636
mlit_100lux	0.958404	Shift	P2	S0 vs. S2	0.477273
mlit_500lux	0.949405	Shift	P2	S0 vs. S2	0.477273
L5_light_onset	0.657234	Shift	P2	S0 vs. S2	0.545455
L5_light	0.917708	Shift	P2	S0 vs. S2	0.477273
M10_light_onset	0.749525	Shift	P2	S0 vs. S2	0.5
M10_light	0.492051	Shift	P2	S0 vs. S2	0.636364
IS_light	0.90151	Shift	P2	S0 vs. S2	0.431818
IV_light	0.914009	Shift	P2	S0 vs. S2	0.5
SRI	0.010099	Shift	P2	S0 vs. S2	0.931818
sleep_midpoint	0.0059994	Shift	P2	S0 vs. S2	0.954545
main_sleep_bout	0.00159984	Shift	P2	S0 vs. S2	1
minor_sleep_bouts	0.00319968	Shift	P2	S0 vs. S2	0.977273
ALL_sleep_bouts	0.0378962	Shift	P2	S0 vs. S2	0.863636
activity_bouts	0.0029997	Shift	P2	S0 vs. S2	0.977273
kRA	0.0174983	Shift	P2	S0 vs. S2	0.909091
kAR	0.664734	Shift	P2	S0 vs. S2	0.590909
mesor	0.171583	Shift	P2	S0 vs. S2	0.75
amplitude	0.010199	Shift	P2	S0 vs. S2	0.931818
acrophase	0.0183982	Shift	P2	S0 vs. S2	0.909091
forger_r	0.0536946	Shift	P2	S0 vs. S2	0.840909
forger_slope	0.109289	Shift	P2	S0 vs. S2	0.795455
jewett_r	0.0171983	Shift	P2	S0 vs. S2	0.909091
jewett_slope	0.0531947	Shift	P2	S0 vs. S2	0.840909
hannaysp_r	0.935806	Shift	P2	S0 vs. S2	0.340909
hannaysp_slope	0.791321	Shift	P2	S0 vs. S2	0.477273
hannaytp_r	0.988901	Shift	P2	S0 vs. S2	0.295455
hannaytp_slope	0.487651	Shift	P2	S0 vs. S2	0.636364
ADAT	0.634937	Shift	P3	S0 vs. S1	0.611111
IS	0.235576	Shift	P3	S0 vs. S1	0.75
IV	0.362564	Shift	P3	S0 vs. S1	0.694444
L5	0.0692931	Shift	P3	S0 vs. S1	0.861111
M10	0.925107	Shift	P3	S0 vs. S1	0.527778
RA	0.0988901	Shift	P3	S0 vs. S1	0.833333
exp_level	0.533747	Shift	P3	S0 vs. S1	0.638889
tat_10lux	0.523348	Shift	P3	S0 vs. S1	0.638889
tat_100lux	0.536346	Shift	P3	S0 vs. S1	0.638889
tat_500lux	0.805319	Shift	P3	S0 vs. S1	0.555556
vat_10lux	0.59884	Shift	P3	S0 vs. S1	0.611111
vat_100lux	0.735526	Shift	P3	S0 vs. S1	0.555556
vat_500lux	0.731427	Shift	P3	S0 vs. S1	0.583333
mlit_10lux	0.0332967	Shift	P3	S0 vs. S1	0.916667
mlit_100lux	0.0733927	Shift	P3	S0 vs. S1	0.861111
mlit_500lux	0.138586	Shift	P3	S0 vs. S1	0.805556
L5_light_onset	0.367563	Shift	P3	S0 vs. S1	0.680556
L5_light	0.176482	Shift	P3	S0 vs. S1	0.777778
M10_light_onset	0.889411	Shift	P3	S0 vs. S1	0.347222
M10_light	0.818518	Shift	P3	S0 vs. S1	0.527778
IS_light	0.456854	Shift	P3	S0 vs. S1	0.666667
IV_light	0.711829	Shift	P3	S0 vs. S1	0.583333
SRI	0.0477952	Shift	P3	S0 vs. S1	0.888889
sleep_midpoint	0.138086	Shift	P3	S0 vs. S1	0.805556
main_sleep_bout	0.90291	Shift	P3	S0 vs. S1	0.527778
minor_sleep_bouts	0.843416	Shift	P3	S0 vs. S1	0.527778
ALL_sleep_bouts	0.910109	Shift	P3	S0 vs. S1	0.527778
activity_bouts	0.80352	Shift	P3	S0 vs. S1	0.416667
kRA	0.180382	Shift	P3	S0 vs. S1	0.777778
kAR	0.60074	Shift	P3	S0 vs. S1	0.611111
mesor	0.806819	Shift	P3	S0 vs. S1	0.555556
amplitude	0.725827	Shift	P3	S0 vs. S1	0.583333
acrophase	0.532047	Shift	P3	S0 vs. S1	0.638889
forger_r	0.110989	Shift	P3	S0 vs. S1	0.833333
forger_slope	0.277572	Shift	P3	S0 vs. S1	0.733333
jewett_r	0.118088	Shift	P3	S0 vs. S1	0.833333
jewett_slope	0.375362	Shift	P3	S0 vs. S1	0.7
hannaysp_r	0.366763	Shift	P3	S0 vs. S1	0.7
hannaysp_slope	0.378062	Shift	P3	S0 vs. S1	0.7
hannaytp_r	0.287171	Shift	P3	S0 vs. S1	0.733333
hannaytp_slope	0.659934	Shift	P3	S0 vs. S1	0.6
ADAT	0.612539	Shift	P3	S1 vs. S2	0.572917
IS	0.691231	Shift	P3	S1 vs. S2	0.552083
IV	0.80192	Shift	P3	S1 vs. S2	0.53125
L5	0.747825	Shift	P3	S1 vs. S2	0.489583
M10	0.730027	Shift	P3	S1 vs. S2	0.552083
RA	0.842316	Shift	P3	S1 vs. S2	0.5
exp_level	0.442056	Shift	P3	S1 vs. S2	0.609375
tat_10lux	0.942806	Shift	P3	S1 vs. S2	0.447917
tat_100lux	0.861814	Shift	P3	S1 vs. S2	0.510417
tat_500lux	0.776322	Shift	P3	S1 vs. S2	0.541667
vat_10lux	0.60084	Shift	P3	S1 vs. S2	0.572917
vat_100lux	0.909709	Shift	P3	S1 vs. S2	0.479167
vat_500lux	0.461754	Shift	P3	S1 vs. S2	0.604167
mlit_10lux	0.568943	Shift	P3	S1 vs. S2	0.583333
mlit_100lux	0.919508	Shift	P3	S1 vs. S2	0.510417
mlit_500lux	0.573543	Shift	P3	S1 vs. S2	0.583333
L5_light_onset	0.480652	Shift	P3	S1 vs. S2	0.578125
L5_light	0.583642	Shift	P3	S1 vs. S2	0.552083
M10_light_onset	0.49755	Shift	P3	S1 vs. S2	0.552083
M10_light	0.516148	Shift	P3	S1 vs. S2	0.59375
IS_light	0.974403	Shift	P3	S1 vs. S2	0.479167
IV_light	0.470353	Shift	P3	S1 vs. S2	0.604167
SRI	0.269073	Shift	P3	S1 vs. S2	0.65625
sleep_midpoint	0.990801	Shift	P3	S1 vs. S2	0.46875
main_sleep_bout	0.869913	Shift	P3	S1 vs. S2	0.520833
minor_sleep_bouts	0.654235	Shift	P3	S1 vs. S2	0.5625
ALL_sleep_bouts	0.608139	Shift	P3	S1 vs. S2	0.552083
activity_bouts	0.149885	Shift	P3	S1 vs. S2	0.6875
kRA	0.569043	Shift	P3	S1 vs. S2	0.583333
kAR	0.930207	Shift	P3	S1 vs. S2	0.479167
mesor	0.672333	Shift	P3	S1 vs. S2	0.5625
amplitude	0.566443	Shift	P3	S1 vs. S2	0.583333
acrophase	0.268073	Shift	P3	S1 vs. S2	0.65625
forger_r	0.993201	Shift	P3	S1 vs. S2	0.266667
forger_slope	0.0487951	Shift	P3	S1 vs. S2	0.766667
jewett_r	0.9967	Shift	P3	S1 vs. S2	0.222222
jewett_slope	0.0230977	Shift	P3	S1 vs. S2	0.811111
hannaysp_r	0.727127	Shift	P3	S1 vs. S2	0.533333
hannaysp_slope	0.608839	Shift	P3	S1 vs. S2	0.533333
hannaytp_r	0.893911	Shift	P3	S1 vs. S2	0.422222
hannaytp_slope	0.644036	Shift	P3	S1 vs. S2	0.511111
ADAT	0.734927	Shift	P3	S0 vs. S2	0.583333
IS	0.492251	Shift	P3	S0 vs. S2	0.666667
IV	0.372463	Shift	P3	S0 vs. S2	0.708333
L5	0.193981	Shift	P3	S0 vs. S2	0.791667
M10	0.873513	Shift	P3	S0 vs. S2	0.541667
RA	0.279172	Shift	P3	S0 vs. S2	0.75
exp_level	0.19768	Shift	P3	S0 vs. S2	0.791667
tat_10lux	0.253175	Shift	P3	S0 vs. S2	0.75
tat_100lux	0.270573	Shift	P3	S0 vs. S2	0.75
tat_500lux	0.891311	Shift	P3	S0 vs. S2	0.541667
vat_10lux	0.886111	Shift	P3	S0 vs. S2	0.541667
vat_100lux	0.89881	Shift	P3	S0 vs. S2	0.541667
vat_500lux	0.274873	Shift	P3	S0 vs. S2	0.75
mlit_10lux	0.278872	Shift	P3	S0 vs. S2	0.75
mlit_100lux	0.185681	Shift	P3	S0 vs. S2	0.791667
mlit_500lux	0.0471953	Shift	P3	S0 vs. S2	0.916667
L5_light_onset	0.453855	Shift	P3	S0 vs. S2	0.666667
L5_light	0.449155	Shift	P3	S0 vs. S2	0.666667
M10_light_onset	0.174983	Shift	P3	S0 vs. S2	0.791667
M10_light	0.742626	Shift	P3	S0 vs. S2	0.583333
IS_light	0.368763	Shift	P3	S0 vs. S2	0.708333
IV_light	0.626837	Shift	P3	S0 vs. S2	0.625
SRI	0.631137	Shift	P3	S0 vs. S2	0.625
sleep_midpoint	0.19548	Shift	P3	S0 vs. S2	0.791667
main_sleep_bout	0.815418	Shift	P3	S0 vs. S2	0.541667
minor_sleep_bouts	0.667533	Shift	P3	S0 vs. S2	0.604167
ALL_sleep_bouts	0.888011	Shift	P3	S0 vs. S2	0.416667
activity_bouts	0.381262	Shift	P3	S0 vs. S2	0.708333
kRA	0.132487	Shift	P3	S0 vs. S2	0.833333
kAR	0.854715	Shift	P3	S0 vs. S2	0.5
mesor	0.822218	Shift	P3	S0 vs. S2	0.541667
amplitude	0.953705	Shift	P3	S0 vs. S2	0.458333
acrophase	0.939206	Shift	P3	S0 vs. S2	0.416667
forger_r	0.845015	Shift	P3	S0 vs. S2	0.407407
forger_slope	0.676932	Shift	P3	S0 vs. S2	0.555556
jewett_r	0.856414	Shift	P3	S0 vs. S2	0.407407
jewett_slope	0.535646	Shift	P3	S0 vs. S2	0.592593
hannaysp_r	0.375262	Shift	P3	S0 vs. S2	0.703704
hannaysp_slope	0.539446	Shift	P3	S0 vs. S2	0.62963
hannaytp_r	0.526947	Shift	P3	S0 vs. S2	0.62963
hannaytp_slope	0.959204	Shift	P3	S0 vs. S2	0.333333

### Sheet: Table S4
Table S4 - Mean and standard deviation (std) in each study period for each actigraphy feature. A detailed description of each feature is provided in Table S1.
Feature	Descriptive	P1	P2	P3
ADAT	mean	4.13621e+06	3.32493e+06	4.42977e+06
ADAT	std	950586	658384	1.2209e+06
IS	mean	0.51	0.4	0.51
IS	std	0.13	0.09	0.14
IV	mean	0.79	0.99	0.81
IV	std	0.23	0.18	0.23
L5	mean	268.27	795.57	301.62
L5	std	217.93	445.46	271.6
M10	mean	4539.33	2957.08	4312.13
M10	std	925.57	652.88	1071.19
RA	mean	0.89	0.59	0.88
RA	std	0.07	0.14	0.08
exp_level	mean	5.33	1.12	2.87
exp_level	std	4.55	1.73	2.59
tat_10lux	mean	590.91	334	547.37
tat_10lux	std	109.03	117.64	144.67
tat_100lux	mean	284.17	11.11	241.17
tat_100lux	std	76.28	14.33	85.01
tat_500lux	mean	156.1	0.57	133.54
tat_500lux	std	51.96	1.93	55.28
vat_10lux	mean	115.87	27.17	90.32
vat_10lux	std	58.52	4.01	26.25
vat_100lux	mean	1139.35	1487.82	962.95
vat_100lux	std	676.98	1172.36	719.6
vat_500lux	mean	3156.03	3449	2703.6
vat_500lux	std	792.47	1184.56	943.19
mlit_10lux	mean	866.31	878.92	844.87
mlit_10lux	std	25.19	41.89	32.38
mlit_100lux	mean	830.19	821.97	796.27
mlit_100lux	std	33.56	55.15	42.86
mlit_500lux	mean	821.82	796.52	792.69
mlit_500lux	std	41.66	67.45	42.73
L5_light_onset	mean	337.24	354.29	333.83
L5_light_onset	std	546.89	550.02	566.09
L5_light	mean	0.35	1.01	0.31
L5_light	std	0.7	0.93	0.48
M10_light_onset	mean	706.62	603.43	560.52
M10_light_onset	std	507.27	379.4	311.79
M10_light	mean	1600.58	264.44	1219.72
M10_light	std	490.09	177.83	605.44
IS_light	mean	0.18	0.07	0.14
IS_light	std	0.05	0.04	0.04
IV_light	mean	0.46	0.42	0.49
IV_light	std	0.09	0.14	0.14
SRI	mean	70.15	66.81	67.09
SRI	std	7.59	9.38	10.47
sleep_midpoint	mean	255.1	340.51	243.13
sleep_midpoint	std	37.47	92.46	46.11
main_sleep_bout	mean	404.43	264.59	411.33
main_sleep_bout	std	74.2	57.82	61.32
minor_sleep_bouts	mean	43.52	117.34	40.89
minor_sleep_bouts	std	56.69	28.93	50.29
all_sleep_bouts	mean	396.1	225.02	385.26
all_sleep_bouts	std	73.03	63.71	99.55
activity_bouts	mean	1003.33	673.09	1339.61
activity_bouts	std	162.84	187.29	1539.56
kRA	mean	0.16	0.12	0.13
kRA	std	0.08	0.04	0.03
kAR	mean	0.03	0.02	0.02
kAR	std	0.02	0.01	0.01
mesor	mean	2655.14	2208.16	2331.42
mesor	std	610.89	446.77	722.59
amplitude	mean	1954.47	695.1	1764.82
amplitude	std	742.71	420.69	798.86
acrophase	mean	4.07	3.95	2.88
acrophase	std	2.23	1.2	1.66
forger_r	mean	-0.36	0.95	-0.81
forger_r	std	0.64	0.04	0.41
forger_slope	mean	0	0	-0.01
forger_slope	std	0	0	0.01
jewett_r	mean	-0.18	0.93	-0.77
jewett_r	std	0.62	0.07	0.41
jewett_slope	mean	0	0.01	-0.01
jewett_slope	std	0	0	0.01
hannaysp_r	mean	-0.24	0.81	-0.57
hannaysp_r	std	0.61	0.46	0.51
hannaysp_slope	mean	0	0	-0.01
hannaysp_slope	std	0.02	0.01	0.01
hannaytp_r	mean	-0.24	0.9	-0.7
hannaytp_r	std	0.61	0.38	0.45
hannaytp_slope	mean	0	0.01	-0.01
hannaytp_slope	std	0	0	0.01

### Sheet: Table S5
Table S5 - Mean and standard deviation (std) in each shift for each actigraphy features. A detailed description of each feature is provided in Table S1.
Feature	Descriptive	Shift 0	Shift 1	Shift 2
ADAT	mean	4.34031e+06	3.77083e+06	3.98526e+06
ADAT	std	930174	903156	1.23532e+06
IS	mean	0.42	0.5	0.46
IS	std	0.17	0.11	0.13
IV	mean	0.79	0.89	0.86
IV	std	0.24	0.23	0.23
L5	mean	600.6	313.29	596.03
L5	std	374.64	175.72	551.17
M10	mean	4201.36	3764.66	4004.8
M10	std	878.97	1093.26	1267.06
RA	mean	0.75	0.83	0.73
RA	std	0.16	0.1	0.23
exp_level	mean	5.87	2.76	2.55
exp_level	std	5.57	2.77	3.38
tat_10lux	mean	600.42	477.89	457.1
tat_10lux	std	94.1	175.08	166.45
tat_100lux	mean	192.33	176.86	169.02
tat_100lux	std	123.47	142.74	143.79
tat_500lux	mean	89.42	97.24	94.88
tat_500lux	std	71.42	85.18	85.07
vat_10lux	mean	67.3	75.75	83.74
vat_10lux	std	30.04	48.9	66.42
vat_100lux	mean	773.58	1353.51	1204.39
vat_100lux	std	444.71	1073.23	769.73
vat_500lux	mean	3161.26	3197.91	3027.46
vat_500lux	std	1006.79	1171.22	823.89
mlit_10lux	mean	880.09	852.85	873.19
mlit_10lux	std	19.14	26.89	46.18
mlit_100lux	mean	843.87	804.52	823.56
mlit_100lux	std	24.46	44.4	50.62
mlit_500lux	mean	838.66	795.36	802.66
mlit_500lux	std	35.38	54.69	53.69
L5_light_onset	mean	452.92	312.58	335.5
L5_light_onset	std	626.34	525.83	553.09
L5_light	mean	0.78	0.34	0.78
L5_light	std	0.71	0.52	1.03
M10_light_onset	mean	638.67	575.18	691.97
M10_light_onset	std	422.37	333.27	499.28
M10_light	mean	936.72	1111.12	947.04
M10_light	std	540.43	837.09	659.74
IS_light	mean	0.13	0.13	0.13
IS_light	std	0.07	0.06	0.06
IV_light	mean	0.46	0.45	0.46
IV_light	std	0.09	0.15	0.11
SRI	mean	58.75	71.18	67.94
SRI	std	8.47	7.45	8.98
sleep_midpoint	mean	291.46	257.13	308.52
sleep_midpoint	std	27.05	39.2	111.1
main_sleep_bout	mean	360.38	362.84	349.5
main_sleep_bout	std	91.96	91.56	100.53
minor_sleep_bouts	mean	64.58	56.16	85.97
minor_sleep_bouts	std	50.28	53.41	64.91
all_sleep_bouts	mean	338.88	341.83	319.75
all_sleep_bouts	std	93.52	111.18	120.28
activity_bouts	mean	1065.42	1093.99	813.25
activity_bouts	std	206.21	1205.71	361.57
kRA	mean	0.2	0.12	0.12
kRA	std	0.1	0.04	0.03
kAR	mean	0.02	0.02	0.02
kAR	std	0.01	0.01	0.02
mesor	mean	2676.23	2344.82	2374.42
mesor	std	628.55	571.82	665.84
amplitude	mean	1661.38	1445.75	1395.28
amplitude	std	561.62	878.54	968.93
acrophase	mean	4	3.81	3.39
acrophase	std	1.71	1.76	1.92
forger_r	mean	-0.1	0.01	-0.02
forger_r	std	0.92	0.84	0.89
forger_slope	mean	0	0	0
forger_slope	std	0.01	0	0.01
jewett_r	mean	-0.04	0.08	0.06
jewett_r	std	0.88	0.77	0.87
jewett_slope	mean	0	0	0
jewett_slope	std	0.01	0	0.01
hannaysp_r	mean	0.01	0.07	0.02
hannaysp_r	std	0.9	0.77	0.8
hannaysp_slope	mean	0	0	0
hannaysp_slope	std	0.01	0.02	0.01
hannaytp_r	mean	0.04	0.06	0
hannaytp_r	std	0.88	0.83	0.84
hannaytp_slope	mean	0	0	0
hannaytp_slope	std	0.01	0.01	0.01
